# Japonica Array NEO with increased genome-wide coverage and abundant disease risk SNPs

**DOI:** 10.1101/2020.08.03.235226

**Authors:** Mika Sakurai-Yageta, Kazuki Kumada, Chinatsu Gocho, Satoshi Makino, Akira Uruno, Shu Tadaka, Ikuko N Motoike, Masae Kimura, Shin Ito, Akihito Otsuki, Akira Narita, Hisaaki Kudo, Yuichi Aoki, Inaho Danjoh, Jun Yasuda, Hiroshi Kawame, Naoko Minegishi, Seizo Koshiba, Nobuo Fuse, Gen Tamiya, Masayuki Yamamoto, Kengo Kinoshita

## Abstract

**Background:** Increasing the power of genome-wide association studies in diverse populations is important for understanding the genetic determinants of disease risks, and large-scale genotype data are collected by genome cohort and biobank projects all over the world. In particular, ethnic-specific SNP arrays are becoming more important because the use of universal SNP arrays has some limitations in terms of cost-effectiveness and throughput. As part of the Tohoku Medical Megabank Project, which integrates prospective genome cohorts into a biobank, we have been developing a series of Japonica Arrays for genotyping participants based on reference panels constructed from whole-genome sequence data of the Japanese population.

**Results:** We designed a novel version of the SNP Array for the Japanese population, called Japonica Array NEO, comprising a total of 666,883 SNPs, including tag SNPs of autosomes and X chromosome with pseudoautosomal regions, SNPs of Y chromosome and mitochondria, and known disease risk SNPs. Among them, 654,246 tag SNPs were selected from an expanded reference panel of 3,552 Japanese using pairwise r^2^ of linkage disequilibrium measures. Moreover, 28,298 SNPs were included for the evaluation of previously identified disease risk SNPs from the literature and databases, and those present in the Japanese population were extracted using the reference panel. The imputation performance of Japonica Array NEO was assessed by genotyping 286 Japanese samples. We found that the imputation quality r^2^ and INFO score in the minor allele frequency bin >2.5%–5% were >0.9 and >0.8, respectively, and >12 million markers were imputed with an INFO score >0.8. After verification, Japonica Arrays were used to efficiently genotype cohort participants from the sample selection to perform a quality assessment of the raw data; approximately 130,000 genotyping data of >150,000 participants has already been obtained.

**Conclusions:** Japonica Array NEO is a promising tool for genotyping the Japanese population with genome-wide coverage, contributing to the development of genetic risk scores for this population and further identifying disease risk alleles among individuals of East Asian ancestry.
