## Additional File 1 for "Japonica Array NEO with increased genome-wide coverage and abundant disease risk SNPs"

### Sheet: A) type 2 diabetes
Supplemantary Table 1 (A) List of SNPs in JPA NEO related to type 2 diabetes in Japanese
chromosome	position (GRCh37/hg19)	rsID	genotype	gene	references
chr3	64706499	rs9870322	T/C	ADAMTS9	Imamura M et al Nat Commun. 2016 7:10531
chr3	123139863	rs79223353	G/A	ADCY5	Imamura M et al Nat Commun. 2016 7:10531
chr6	66618657	rs79976124	G/A	ADH5P4	Imamura M et al Nat Commun. 2016 7:10531
chr8	41509259	rs12549902	G/A	ANK1	Imamura M et al Nat Commun. 2016 7:10531
chr8	41519462	rs515071	A/G,T	ANK1	Imamura M et al Nat Commun. 2016 7:10531
chr5	55806751	rs459193	A/G	ANKRD55	Imamura M et al Nat Commun. 2016 7:10531
chr15	90428072	rs1866475	A/G	AP3S2	Imamura M et al Nat Commun. 2016 7:10531
chr11	72478320	rs77106637	G/A	ARAP1 (CENTD2)	Imamura M et al Nat Commun. 2016 7:10531
chr5	53260757	rs7726524	G/A	ARL15	Imamura M et al Nat Commun. 2016 7:10531
chr2	53397048	rs9309245	C/G	ASB3	Imamura M et al Nat Commun. 2016 7:10531
chr1	154336716	rs67156297	G/A	ATP8B2	Imamura M et al Nat Commun. 2016 7:10531
chr16	75255129	rs11864719	G/T	BCAR1	Imamura M et al Nat Commun. 2016 7:10531
chr2	60579624	rs12999941	C/T	BCL11A	Imamura M et al Nat Commun. 2016 7:10531
chr16	85735652	rs377457	A/G	C16orf74	Imamura M et al Nat Commun. 2016 7:10531
chr15	62409070	rs8032416	G/C	C2CD4A/B	Imamura M et al Nat Commun. 2016 7:10531
chr2	57287411	rs1116357	A/G	CCDC85A	Imamura M et al Nat Commun. 2016 7:10531
chr12	4363420	rs4766228	A/G	CCND2	Imamura M et al Nat Commun. 2016 7:10531
chr10	12307894	rs11257655	C/T	CDC123/CAMK1D	Imamura M et al Nat Commun. 2016 7:10531
chr6	20682622	rs35612982	T/C	CDKAL1	Imamura M et al Nat Commun. 2016 7:10531
chr9	22132076	rs2383208	A/G,T	CDKN2A/B	Imamura M et al Nat Commun. 2016 7:10531
chr19	19478022	rs2905426	G/T	CLIP2	Imamura M et al Nat Commun. 2016 7:10531
chr7	15060429	rs10231021	T/A	DGKB	Imamura M et al Nat Commun. 2016 7:10531
chr9	22289853	rs12000501	A/G	DMRTA1	Imamura M et al Nat Commun. 2016 7:10531
chr9	22301092	rs1575972	T/A	DMRTA1	Imamura M et al Nat Commun. 2016 7:10531
chr11	1689325	rs7131362	G/A	DUSP8	Imamura M et al Nat Commun. 2016 7:10531
chr1	51189556	rs35072907	G/C	FAF1	Imamura M et al Nat Commun. 2016 7:10531
chr12	31466613	rs147538848	G/A	FAM60A	Imamura M et al Nat Commun. 2016 7:10531
chr19	10423876	rs187060802	G/A	FDX1L	Imamura M et al Nat Commun. 2016 7:10531
chr7	127237312	rs806215	T/C	FSCN3-PAX4	Imamura M et al Nat Commun. 2016 7:10531
chr16	53800954	rs1421085	T/C	FTO	Imamura M et al Nat Commun. 2016 7:10531
chr7	127201664	rs62481355	C/T	GCC1	Imamura M et al Nat Commun. 2016 7:10531
chr7	44233528	rs73315975	C/T	GCK	Imamura M et al Nat Commun. 2016 7:10531
chr2	27742603	rs780093	T/C	GCKR	Imamura M et al Nat Commun. 2016 7:10531
chr19	46157916	rs7507912	G/A	GIPR	Imamura M et al Nat Commun. 2016 7:10531
chr9	4297892	rs4258054	T/C	GLIS3	Imamura M et al Nat Commun. 2016 7:10531
chr9	139245289	rs28642252	A/G	GPSM1	Imamura M et al Nat Commun. 2016 7:10531
chr2	165561765	rs6738916	A/G	GRB14	Imamura M et al Nat Commun. 2016 7:10531
chr10	121152955	rs148604729	C/T	GRK5	Imamura M et al Nat Commun. 2016 7:10531
chr10	94473629	rs7087591	G/A	HHEX/IDE	Imamura M et al Nat Commun. 2016 7:10531
chr15	77387923	rs7177533	C/T	HMG20A	Imamura M et al Nat Commun. 2016 7:10531
chr12	66188936	rs77531339	A/G	HMGA2	Imamura M et al Nat Commun. 2016 7:10531
chr12	121432299	rs55783344	C/T	HNF1A (TCF1)	Imamura M et al Nat Commun. 2016 7:10531
chr17	36099952	rs10908278	T/A	HNF1B (TCF2)	Imamura M et al Nat Commun. 2016 7:10531
chr20	42994812	rs12625671	T/C	HNF4A	Imamura M et al Nat Commun. 2016 7:10531
chr3	185529080	rs1470579	A/C	IGFBP2	Imamura M et al Nat Commun. 2016 7:10531
chr15	40619724	rs67839313	T/C	INAFM2	Imamura M et al Nat Commun. 2016 7:10531
chr2	227164762	rs57071060	C/T	IRS1	Imamura M et al Nat Commun. 2016 7:10531
chr7	28235808	rs4722766	C/G	JAZF1	Imamura M et al Nat Commun. 2016 7:10531
chr11	17421860	rs2074311	A/G	KCNJ11	Imamura M et al Nat Commun. 2016 7:10531
chr11	2642037	rs117601636	A/G	KCNQ1 int11	Imamura M et al Nat Commun. 2016 7:10531
chr11	2858440	rs2237896	G/A,T	KCNQ1 int15	Imamura M et al Nat Commun. 2016 7:10531
chr8	12811580	rs2946504	T/G	KIAA1456	Imamura M et al Nat Commun. 2016 7:10531
chr7	130424646	rs11762784	G/A	KLF14	Imamura M et al Nat Commun. 2016 7:10531
chr12	27963507	rs3751237	T/G	KLHDC5	Imamura M et al Nat Commun. 2016 7:10531
chr18	7077493	rs79562423	T/G	LAMA-1	Imamura M et al Nat Commun. 2016 7:10531
chr7	127863295	rs4731420	G/C	LEP-MIR129	Imamura M et al Nat Commun. 2016 7:10531
chr3	187748194	rs144108736	C/T	LPP	Imamura M et al Nat Commun. 2016 7:10531
chr4	1236502	rs73069940	C/G	MAEA	Imamura M et al Nat Commun. 2016 7:10531
chr18	57733428	rs8085349	A/G	MC4R	Imamura M et al Nat Commun. 2016 7:10531
chr11	2196424	rs4930045	T/A,C	MIR4686	Imamura M et al Nat Commun. 2016 7:10531
chr11	2215089	rs7107784	G/A	MIR4686	Imamura M et al Nat Commun. 2016 7:10531
chr13	66805708	rs4884660	C/G,T	MIR4704	Imamura M et al Nat Commun. 2016 7:10531
chr12	123665113	rs2851447	G/C	MPHOSPH9	Imamura M et al Nat Commun. 2016 7:10531
chr11	92706944	rs10765576	A/G	MTNR1B	Imamura M et al Nat Commun. 2016 7:10531
chr1	120466108	rs2793830	G/A,C	NOTCH2	Imamura M et al Nat Commun. 2016 7:10531
chr11	29169913	rs1965305	T/C	OR2BH1P	Imamura M et al Nat Commun. 2016 7:10531
chr5	102413873	rs10064156	T/C	PAM	Imamura M et al Nat Commun. 2016 7:10531
chr19	33889593	rs7256564	A/G	PEPD	Imamura M et al Nat Commun. 2016 7:10531
chr6	31127037	rs17190769	C/T	POU5F1-TCF19	Imamura M et al Nat Commun. 2016 7:10531
chr3	12396845	rs4135250	A/G	PPARG	Imamura M et al Nat Commun. 2016 7:10531
chr15	91505779	rs79548680	G/C	PRC1	Imamura M et al Nat Commun. 2016 7:10531
chr1	214157246	rs340877	G/A	PROX1	Imamura M et al Nat Commun. 2016 7:10531
chr3	64002897	rs9828933	T/C	PSMD6	Imamura M et al Nat Commun. 2016 7:10531
chr15	38817614	rs11073332	C/T	RASGRP1	Imamura M et al Nat Commun. 2016 7:10531
chr2	161096408	rs72623117	C/G,T	RBMS1	Imamura M et al Nat Commun. 2016 7:10531
chr2	151711452	rs72858591	T/C	RND3	Imamura M et al Nat Commun. 2016 7:10531
chr10	122849667	rs35668226	A/G	RPL19P16	Imamura M et al Nat Commun. 2016 7:10531
chr3	23077761	rs2688419	T/C	SALL4P5	Imamura M et al Nat Commun. 2016 7:10531
chr13	23863349	rs9510677	G/A	SGCG	Imamura M et al Nat Commun. 2016 7:10531
chr17	6945483	rs75418188	C/A,T	SLC16A13	Imamura M et al Nat Commun. 2016 7:10531
chr8	118184783	rs13266634	C/T	SLC30A8	Imamura M et al Nat Commun. 2016 7:10531
chr13	80705315	rs11616380	G/A,T	SPRY2	Imamura M et al Nat Commun. 2016 7:10531
chr17	2211001	rs116875739	G/A	SRR	Imamura M et al Nat Commun. 2016 7:10531
chr6	7293542	rs1983851	A/C,G	SSR1-RREB1	Imamura M et al Nat Commun. 2016 7:10531
chr3	186664728	rs16861317	G/A	ST6GAL1	Imamura M et al Nat Commun. 2016 7:10531
chr10	114754071	rs34872471	T/C	TCF7L2	Imamura M et al Nat Commun. 2016 7:10531
chr2	43725965	rs35419456	C/A,T	THADA	Imamura M et al Nat Commun. 2016 7:10531
chr9	81915383	rs13292262	T/C	TLE4	Imamura M et al Nat Commun. 2016 7:10531
chr4	153485919	rs2054757	G/A	TMEM154	Imamura M et al Nat Commun. 2016 7:10531
chr13	33556228	rs56252704	G/A	TOMM22P3	Imamura M et al Nat Commun. 2016 7:10531
chr8	95961794	rs10108430	C/T	TP53INP1	Imamura M et al Nat Commun. 2016 7:10531
chr12	71477033	rs11178592	T/C	TSPAN8/LGR5	Imamura M et al Nat Commun. 2016 7:10531
chr3	23454565	rs1845900	A/C,G	UBE2E2	Imamura M et al Nat Commun. 2016 7:10531
chr10	70959710	rs1506769	T/C	VPS26A	Imamura M et al Nat Commun. 2016 7:10531
chr4	6304087	rs1046316	A/G,T	WFS1	Imamura M et al Nat Commun. 2016 7:10531
chr3	114850836	rs73230612	C/T	ZBTB20	Imamura M et al Nat Commun. 2016 7:10531
chr6	37958627	rs78095655	C/T	ZFAND3	Imamura M et al Nat Commun. 2016 7:10531
chr15	80400959	rs11629966	G/A	ZFAND6	Imamura M et al Nat Commun. 2016 7:10531
chr10	80943841	rs703980	G/A	ZMIZ1	Imamura M et al Nat Commun. 2016 7:10531

### Sheet: B) lipid metabolism
Supplemantary Table 1 (B) List of SNPs in JPA NEO related to lipid metabolism in Japanese and East Asians
chromosome	position (GRCh37/hg19)	rsID	genotype	gene	references
chr9	107664301	rs1883025	C/T	ABCA1	Spracklen CN et al Hum Mol Genet. 2017 26:1770-1784
chr2	44072576	rs4299376	G/T	ABCG5-ABCG8	Spracklen CN et al Hum Mol Genet. 2017 26:1770-1784
chr9	136153875	rs651007	C/T	ABO	Kim YJ et al Nat Genet. 2011 43:990-995
chr15	73085815	rs8030477	C/T	ADPGK	Spracklen CN et al Hum Mol Genet. 2017 26:1770-1784
chr10	5254847	rs1832007	A/G	AKR1C4	Spracklen CN et al Hum Mol Genet. 2017 26:1770-1784
chr1	178515312	rs4650994	G/A	ANGPTL1	Spracklen CN et al Hum Mol Genet. 2017 26:1770-1784
chr1	63025942	rs2131925	G/T	ANGPTL3	Spracklen CN et al Hum Mol Genet. 2017 26:1770-1784
chr1	63118196	rs10889353	A/C	ANGPTL3	Kamatani Y et al. Nat. Genet. 42, 210–215 (2010).
chr11	116648917	rs964184	G/C	APOA1/C3/A4/A5	Spracklen CN et al Hum Mol Genet. 2017 26:1770-1784
chr2	21263900	rs1367117	G/A	APOB	Spracklen CN et al Hum Mol Genet. 2017 26:1770-1784
chr19	45422946	rs4420638	A/G	APOE/C1/C2	Spracklen CN et al Hum Mol Genet. 2017 26:1770-1784
chr5	53298025	rs6450176	G/A	ARL15	Spracklen CN et al Hum Mol Genet. 2017 26:1770-1784
chr17	65870073	rs12602912	C/T	BPTF	Spracklen CN et al Hum Mol Genet. 2017 26:1770-1784
chr12	112645401	rs2074356	G/A	C12orf51-HECTD4	Spracklen CN et al Hum Mol Genet. 2017 26:1770-1784; Kim YJ et al Nat Genet. 2011 43:990-995
chr6	41993229	rs4714556	A/G	CCND3-TAF8	Spracklen CN et al Hum Mol Genet. 2017 26:1770-1784
chr12	7651138	rs10743940	A/T	CD163-APOBEC1	Spracklen CN et al Hum Mol Genet. 2017 26:1770-1784
chr12	7774892	rs1419980	A/G	CD163-APOBEC1	Spracklen CN et al Hum Mol Genet. 2017 26:1770-1784
chr19	19407718	rs10401969	T/C	CILP2	Spracklen CN et al Hum Mol Genet. 2017 26:1770-1784
chr6	139829666	rs605066	C/T	CITED2	Spracklen CN et al Hum Mol Genet. 2017 26:1770-1784
chr2	165540800	rs12328675	T/C	COBLL1	Spracklen CN et al Hum Mol Genet. 2017 26:1770-1784
chr2	211540507	rs1047891	C/A	CPS1	Spracklen CN et al Hum Mol Genet. 2017 26:1770-1784
chr8	59388565	rs2081687	T/C	CYP7A1	Spracklen CN et al Hum Mol Genet. 2017 26:1770-1784
chr7	6449272	rs702485	A/G	DAGLB	Spracklen CN et al Hum Mol Genet. 2017 26:1770-1784
chr17	7091650	rs314253	T/C	DLG4	Spracklen CN et al Hum Mol Genet. 2017 26:1770-1784
chr7	21607352	rs12670798	T/C	DNAH11	Spracklen CN et al Hum Mol Genet. 2017 26:1770-1784
chr4	89741269	rs3822072	G/A,C	FAM13A	Spracklen CN et al Hum Mol Genet. 2017 26:1770-1784
chr16	53809247	rs1121980	G/A	FTO	Spracklen CN et al Hum Mol Genet. 2017 26:1770-1784
chr1	230295691	rs4846914	G/A	GALNT2	Spracklen CN et al Hum Mol Genet. 2017 26:1770-1784
chr2	27730940	rs1260326	T/C	GCKR	Kamatani Y et al. Nat. Genet. 42, 210–215 (2010).
chr2	27743154	rs780092	A/G	GCKR	Kim YJ et al Nat Genet. 2011 43:990-995
chr13	95284980	rs1341267	C/A	GPR180	Spracklen CN et al Hum Mol Genet. 2017 26:1770-1784
chr3	119560606	rs6805251	T/C	GSK3B	Spracklen CN et al Hum Mol Genet. 2017 26:1770-1784
chr19	52324216	rs17695224	G/A	HAS1	Spracklen CN et al Hum Mol Genet. 2017 26:1770-1784
chr1	156700651	rs12145743	T/G	HDGF-PMVK	Spracklen CN et al Hum Mol Genet. 2017 26:1770-1784
chr12	112645401	rs2074356	G/A	HECTD4	Spracklen CN et al Hum Mol Genet. 2017 26:1770-1784
chr6	26093141	rs1800562	G/A	HFE	Spracklen CN et al Hum Mol Genet. 2017 26:1770-1784
chr6	32412435	rs3177928	G/A	HLA	Spracklen CN et al Hum Mol Genet. 2017 26:1770-1784
chr5	74656539	rs12916	T/C	HMGCR	Spracklen CN et al Hum Mol Genet. 2017 26:1770-1784
chr20	43042364	rs1800961	C/T	HNF4A	Spracklen CN et al Hum Mol Genet. 2017 26:1770-1784
chr7	50305863	rs4917014	T/G	IKZF1	Spracklen CN et al Hum Mol Genet. 2017 26:1770-1784
chr19	7224431	rs7248104	G/A	INSR	Spracklen CN et al Hum Mol Genet. 2017 26:1770-1784
chr1	234858597	rs514230	A/T	IRF2BP2	Spracklen CN et al Hum Mol Genet. 2017 26:1770-1784
chr2	227100698	rs2972146	G/T	IRS1	Spracklen CN et al Hum Mol Genet. 2017 26:1770-1784
chr11	65391317	rs12801636	G/A	KAT5	Spracklen CN et al Hum Mol Genet. 2017 26:1770-1784
chr7	130433384	rs4731702	C/T	KLF14	Spracklen CN et al Hum Mol Genet. 2017 26:1770-1784
chr4	88030261	rs442177	G/T	KLHL8	Spracklen CN et al Hum Mol Genet. 2017 26:1770-1784
chr19	11202306	rs6511720	G/T	LDLR	Spracklen CN et al Hum Mol Genet. 2017 26:1770-1784
chr1	25775733	rs12027135	A/T	LDLRAP1	Spracklen CN et al Hum Mol Genet. 2017 26:1770-1784
chr6	160578860	rs1564348	T/C	LPA	Spracklen CN et al Hum Mol Genet. 2017 26:1770-1784
chr8	19819724	rs328	C/G	LPL	Spracklen CN et al Hum Mol Genet. 2017 26:1770-1784
chr8	19844222	rs12678919	A/G	LPL	Spracklen CN et al Hum Mol Genet. 2017 26:1770-1784
chr8	19847690	rs10503669	C/A	LPL	Kim YJ et al Nat Genet. 2011 43:990-995
chr4	3473139	rs6831256	A/G	LRPAP1	Spracklen CN et al Hum Mol Genet. 2017 26:1770-1784
chr5	55861786	rs9686661	C/T	MAP3K1	Spracklen CN et al Hum Mol Genet. 2017 26:1770-1784
chr10	46013277	rs970548	A/C	MARCH8-ALOX5	Spracklen CN et al Hum Mol Genet. 2017 26:1770-1784
chr7	116358044	rs38855	A/G	MET	Spracklen CN et al Hum Mol Genet. 2017 26:1770-1784
chr7	72982874	rs17145738	C/T	MLXIPL	Spracklen CN et al Hum Mol Genet. 2017 26:1770-1784
chr11	75455021	rs499974	C/A	MOGAT2-DGAT2	Spracklen CN et al Hum Mol Genet. 2017 26:1770-1784
chr1	220973563	rs2642442	C/T	MOSC1	Spracklen CN et al Hum Mol Genet. 2017 26:1770-1784
chr17	41878166	rs8077889	A/C	MPP3	Spracklen CN et al Hum Mol Genet. 2017 26:1770-1784
chr3	135926622	rs645040	G/T	MSL2L1	Spracklen CN et al Hum Mol Genet. 2017 26:1770-1784
chr12	111414461	rs12229654	T/G	MYL2	Kim YJ et al Nat Genet. 2011 43:990-995
chr6	16127407	rs3757354	C/T	MYLIP	Spracklen CN et al Hum Mol Genet. 2017 26:1770-1784
chr8	18272881	rs1495741	G/A	NAT2	Spracklen CN et al Hum Mol Genet. 2017 26:1770-1784
chr8	71014079	rs6982451	G/A	NCOA2	Spracklen CN et al Hum Mol Genet. 2017 26:1770-1784
chr8	71267629	rs10504476	G/A	NCOA2	Spracklen CN et al Hum Mol Genet. 2017 26:1770-1784
chr14	52559930	rs10144765	C/G	NID2-PTDGR	Spracklen CN et al Hum Mol Genet. 2017 26:1770-1784
chr7	44579180	rs2072183	G/A,C	NPC1L1	Spracklen CN et al Hum Mol Genet. 2017 26:1770-1784
chr11	51512090	rs11246602	T/C	OR4C46	Spracklen CN et al Hum Mol Genet. 2017 26:1770-1784
chr1	40028180	rs4660293	A/G	PABPC4	Spracklen CN et al Hum Mol Genet. 2017 26:1770-1784
chr1	55504650	rs2479409	G/A	PCSK9	Spracklen CN et al Hum Mol Genet. 2017 26:1770-1784
chr4	157734675	rs6822892	A/C,G	PDGFC	Spracklen CN et al Hum Mol Genet. 2017 26:1770-1784
chr16	15129940	rs3198697	C/T	PDXDC1	Spracklen CN et al Hum Mol Genet. 2017 26:1770-1784
chr19	33899065	rs731839	G/A	PEPD	Spracklen CN et al Hum Mol Genet. 2017 26:1770-1784
chr8	10683929	rs11776767	G/C	PINX1	Spracklen CN et al Hum Mol Genet. 2017 26:1770-1784
chr22	46627603	rs4253772	C/T	PPARA	Spracklen CN et al Hum Mol Genet. 2017 26:1770-1784
chr8	9183358	rs9987289	A/G	PPP1R3B	Spracklen CN et al Hum Mol Genet. 2017 26:1770-1784
chr3	50129399	rs2013208	C/T	RBM5	Spracklen CN et al Hum Mol Genet. 2017 26:1770-1784
chr6	127436064	rs1936800	C/T	RSPO3	Spracklen CN et al Hum Mol Genet. 2017 26:1770-1784
chr3	47061183	rs2290547	G/A,C	SETD2	Spracklen CN et al Hum Mol Genet. 2017 26:1770-1784
chr4	103188709	rs13107325	C/A,T	SLC39A8	Spracklen CN et al Hum Mol Genet. 2017 26:1770-1784
chr8	121868551	rs4871137	G/T	SNTB1	Spracklen CN et al Hum Mol Genet. 2017 26:1770-1784
chr7	17919258	rs4142995	G/T	SNX13	Spracklen CN et al Hum Mol Genet. 2017 26:1770-1784
chr1	109818306	rs629301	G/T	SORT1	Spracklen CN et al Hum Mol Genet. 2017 26:1770-1784
chr3	52532118	rs13326165	A/G	STAB1	Spracklen CN et al Hum Mol Genet. 2017 26:1770-1784
chr7	72987354	rs2286276	C/T	TBL2	Kim YJ et al Nat Genet. 2011 43:990-995
chr19	2814181	rs941408	C/T	THOP1	Spracklen CN et al Hum Mol Genet. 2017 26:1770-1784
chr5	156390297	rs6882076	T/C	TIMD4	Spracklen CN et al Hum Mol Genet. 2017 26:1770-1784
chr7	150529449	rs17173637	T/C	TMEM176A	Spracklen CN et al Hum Mol Genet. 2017 26:1770-1784
chr6	52452585	rs2239620	A/G	TRAM2	Spracklen CN et al Hum Mol Genet. 2017 26:1770-1784
chr8	126490972	rs2954029	A/T	TRIB1	Spracklen CN et al Hum Mol Genet. 2017 26:1770-1784
chr8	116599199	rs2293889	T/C,G	TRPS1	Spracklen CN et al Hum Mol Genet. 2017 26:1770-1784
chr9	15305378	rs581080	G/C	TTC39B	Spracklen CN et al Hum Mol Genet. 2017 26:1770-1784
chr2	234679384	rs11563251	C/T	UGT1A1	Spracklen CN et al Hum Mol Genet. 2017 26:1770-1784
chr6	43757896	rs998584	C/A	VEGFA	Spracklen CN et al Hum Mol Genet. 2017 26:1770-1784
chr9	2640759	rs3780181	A/G	VLDLR	Spracklen CN et al Hum Mol Genet. 2017 26:1770-1784
chr10	122929493	rs10886863	T/C	WDR11-FGFR2	Spracklen CN et al Hum Mol Genet. 2017 26:1770-1784
chr14	105277209	rs4983559	G/A	ZBTB42-AKT1	Spracklen CN et al Hum Mol Genet. 2017 26:1770-1784
chr1	182168885	rs1689800	A/G	ZNF648	Spracklen CN et al Hum Mol Genet. 2017 26:1770-1784
chr11	116654435	rs603446	C/T	ZPR1	Kim YJ et al Nat Genet. 2011 43:990-995

### Sheet: C) obesity
Supplemantary Table 1 (C) List of SNPs in JPA NEO related to obesity in Japanese and East Asians
chromosome	position (GRCh37/hg19)	rsID	genotype	gene	references
chr2	25131316	rs6545814	A/G	ADCY3	Wen W et al Hum Mol Genet. 2014 23:5492-5504
chr16	4013467	rs2531995	C/T	ADCY9	Wen W et al Hum Mol Genet. 2014 23:5492-5504
chr12	112241766	rs671	G/A	ALDH2	Wen W et al Hum Mol Genet. 2014 23:5492-5504
chr11	27679916	rs6265	C/T	BDNF	Wen W et al Hum Mol Genet. 2014 23:5492-5504
chr11	27684517	rs11030104	A/G	BDNF	Wen W et al Hum Mol Genet. 2014 23:5492-5504
chr11	27728539	rs2030323	A/C	BDNF	Okada Y et al Nat Genet. 2012 44:302-306
chr3	42303074	rs4377469	G/T	CCK	Okada Y et al Nat Genet. 2012 44:302-306
chr6	20685486	rs9356744	T/C	CDKAL1	Wen W et al Hum Mol Genet. 2014 23:5492-5504
chr6	20694884	rs2206734	C/T	CDKAL1	Okada Y et al Nat Genet. 2012 44:302-306
chr12	50266279	rs897057	T/C	FAIM2	Wen W et al Hum Mol Genet. 2014 23:5492-5504
chr2	58904177	rs1861411	A/G	FANCL	Wen W et al Hum Mol Genet. 2014 23:5492-5504
chr16	53803574	rs1558902	T/A	FTO	Wen W et al Hum Mol Genet. 2014 23:5492-5504
chr16	53813367	rs17817449	T/G	FTO	Wen W et al Hum Mol Genet. 2014 23:5492-5504
chr16	53842908	rs12149832	G/A	FTO	Okada Y et al Nat Genet. 2012 44:302-306
chr19	46172278	rs11671664	G/A	GIPR	Okada Y et al Nat Genet. 2012 44:302-306
chr4	45175804	rs16858082	T/C	GNPDA2	Wen W et al Hum Mol Genet. 2014 23:5492-5504
chr4	45182527	rs10938397	A/G	GNPDA2	Wen W et al Hum Mol Genet. 2014 23:5492-5504
chr16	20257867	rs12597579	C/A,T	GP2	Wen W et al Hum Mol Genet. 2014 23:5492-5504
chr17	46669430	rs9299	C/T	HOXB5	Wen W et al Hum Mol Genet. 2014 23:5492-5504
chr3	52859630	rs2535633	C/G	ITIH4	Wen W et al Hum Mol Genet. 2014 23:5492-5504
chr11	2839751	rs2237892	C/T	KCNQ1	Wen W et al Hum Mol Genet. 2014 23:5492-5504
chr9	72998332	rs11142387	A/C	KLF9	Okada Y et al Nat Genet. 2012 44:302-306
chr15	68080886	rs4776970	A/T	MAP2K5	Wen W et al Hum Mol Genet. 2014 23:5492-5504
chr18	57828637	rs2331841	G/A	MC4R	Okada Y et al Nat Genet. 2012 44:302-306
chr18	57829135	rs6567160	T/C	MC4R	Wen W et al Hum Mol Genet. 2014 23:5492-5504
chr18	57841589	rs591166	T/A	MC4R	Wen W et al Hum Mol Genet. 2014 23:5492-5504
chr2	190985680	rs13034723	G/A	MSTN	Okada Y et al Nat Genet. 2012 44:302-306
chr11	47457539	rs11604680	A/G	MTCH2	Wen W et al Hum Mol Genet. 2014 23:5492-5504
chr12	111414461	rs12229654	T/G	MYL2	Wen W et al Hum Mol Genet. 2014 23:5492-5504
chr10	104906211	rs11191580	T/C	NT5C2	Wen W et al Hum Mol Genet. 2014 23:5492-5504
chr6	34244245	rs4713766	C/A	NUDT3	Wen W et al Hum Mol Genet. 2014 23:5492-5504
chr13	54107352	rs9568867	G/A	OLFM4	Wen W et al Hum Mol Genet. 2014 23:5492-5504
chr11	31905534	rs652722	C/T	PAX6	Wen W et al Hum Mol Genet. 2014 23:5492-5504
chr5	95850250	rs261967	A/C	PCSK1	Wen W et al Hum Mol Genet. 2014 23:5492-5504
chr11	8600240	rs10160804	C/A	RPL27A	Wen W et al Hum Mol Genet. 2014 23:5492-5504
chr1	177855517	rs516636	C/A	SEC16B	Okada Y et al Nat Genet. 2012 44:302-306
chr1	177873210	rs574367	G/T	SEC16B	Wen W et al Hum Mol Genet. 2014 23:5492-5504
chr3	185822353	rs10513801	T/G	SFRS10	Wen W et al Hum Mol Genet. 2014 23:5492-5504
chr6	50834157	rs9473924	G/T	TFAP2B	Wen W et al Hum Mol Genet. 2014 23:5492-5504
chr6	50897251	rs4715210	C/T	TFAP2B	Wen W et al Hum Mol Genet. 2014 23:5492-5504
chr9	84293453	rs2506125	G/A	TLE1	Wen W et al Hum Mol Genet. 2014 23:5492-5504
chr19	47569003	rs3810291	G/A	TMEM160	Wen W et al Hum Mol Genet. 2014 23:5492-5504
chr2	629244	rs12463617	A/C	TMEM18	Wen W et al Hum Mol Genet. 2014 23:5492-5504
chr9	97068926	rs10993160	A/G	ZNF169	Okada Y et al Nat Genet. 2012 44:302-306
chr5	124317011	rs7701094	G/C	ZNF608	Wen W et al Hum Mol Genet. 2014 23:5492-5504

### Sheet: D) LOAD in Japanese
Supplemantary Table 1 (D) List of SNPs in JPA NEO related to late-onset Alzheimer's disease in Japanese
chromosome	position (GRCh37/hg19)	rsID	genotype	gene	references
chr19	45411941	rs429358	T/C	APOE (Cys112Arg)	Takei N et al. Genomics. 2009 93:441-448
chr19	45412079	rs7412	C/T	APOE (Cys158Arg)	Takei N et al. Genomics. 2009 93:441-448
chr10	8967522	rs1273007	C/T	LOC338591	Miyashita A et al PLOS One 2013 8:e58618
chr19	45376284	rs519113	C/G	NECTIN2	Miyashita A et al PLOS One 2013 8:e58618
chr9	112611379	rs913360	T/G	PALM2-AKAP2	Miyashita A et al PLOS One 2013 8:e58618
chr14	93116124	rs11621843	A/G	RIN3	Miyashita A et al PLOS One 2013 8:e58618
chr11	121375951	rs4598682	A/G	SORL1	Miyashita A et al PLOS One 2013 8:e58618
chr11	121435587	rs11218343	T/C	SORL1	Miyashita A et al PLOS One 2013 8:e58618
chr11	121445940	rs3781834	A/G	SORL1	Miyashita A et al PLOS One 2013 8:e58618
chr11	121474239	rs17125523	A/G	SORL1	Miyashita A et al PLOS One 2013 8:e58618
chr11	121477816	rs3737529	C/T	SORL1	Miyashita A et al PLOS One 2013 8:e58618
chr11	85547503	rs10898417	A/G	SYTL2	Miyashita A et al PLOS One 2013 8:e58618

### Sheet: E) LOAD in Europeans
Supplemantary Table 1 (E) List of SNPs in JPA NEO related to late-onset Alzheimer's disease in Europeans
chromosome	position (GRCh37/hg19)	rsID	genotype	gene	references
chr19	1046520	rs3764650	T/G	ABCA7	Hollingworth P et al Nat Genet. 2011 43:429-435
chr19	1056492	rs3752246	G/C,T	ABCA7	Naj AC et al Nat Genet. 2011 43:436-441
chr19	1063443	rs4147929	A/G	ABCA7	Hollingworth P et al Nat Genet. 2011 43:429-435
chr19	45408836	rs405509	T/G	APOE (-219)	Naj AC et al Nat Genet. 2011 43:436-441
chr19	45414451	rs439401	T/C	APOE-APOC1	Naj AC et al Nat Genet. 2011 43:436-441
chr20	55018260	rs7274581	T/C	CASS4	Lambert JC et al Nat Genet. 2013 45:1452-1458
chr6	47487762	rs10948363	A/G	CD2AP	Naj AC et al Nat Genet. 2011 43:436-441
chr19	51727962	rs3865444	C/A	CD33	Hollingworth P et al Nat Genet. 2011 43:429-435; Naj AC et al Nat Genet. 2011 43:436-441; Deng YL et al Hum Genet 2012 131:1245-1249
chr11	47557871	rs10838725	T/C	CELF1	Lambert JC et al Nat Genet. 2013 45:1452-1458
chr8	27456253	rs2279590	T/C	CLU	Lambert JC et al Nat Genet. 2009 41:1094-1099; Harold D et al Nat Genet. 2009 41:1088-1093; Carrasquillo MM et al Arch Neurol 2010 67:961-964; Seshadri S et al JAMA. 2010 303:1831-1840
chr8	27464519	rs11136000	T/C	CLU	Lambert JC et al Nat Genet. 2009 41:1094-1099; Harold D et al Nat Genet. 2009 41:1088-1093; Carrasquillo MM et al Arch Neurol 2010 67:961-964; Seshadri S et al JAMA. 2010 303:1831-1840
chr8	27467686	rs9331896	C/T	CLU	Lambert JC et al Nat Genet. 2009 41:1094-1099; Harold D et al Nat Genet. 2009 41:1088-1093
chr8	27468862	rs9331888	C/G	CLU	Lambert JC et al Nat Genet. 2009 41:1094-1099
chr1	207692049	rs6656401	A/G	CR1	Lambert JC et al Nat Genet. 2009 41:1094-1099
chr1	207784968	rs3818361	A/G	CR1	Lambert JC et al Nat Genet. 2009 41:1094-1099
chr18	29088958	rs8093731	C/T	DSG2	Lambert JC et al Nat Genet. 2013 45:1452-1458
chr7	143110762	rs11771145	G/A	EPHA1	Hollingworth P et al Nat Genet. 2011 43:429-435; Naj AC et al Nat Genet. 2011 43:436-441
chr14	53400629	rs17125944	T/C	FERMT2	Lambert JC et al Nat Genet. 2013 45:1452-1458
chr6	32578530	rs9271192	C/A	HLA-DRB5–HLA-DRB1	Lambert JC et al Nat Genet. 2013 45:1452-1458
chr2	234068476	rs35349669	C/T	INPP5D	Lambert JC et al Nat Genet. 2013 45:1452-1458
chr5	88223420	rs190982	G/A	MEF2C	Lambert JC et al Nat Genet. 2013 45:1452-1458
chr11	59923508	rs983392	A/G	MS4A6A	Hollingworth P et al Nat Genet. 2011 43:429-435; Naj AC et al Nat Genet. 2011 43:436-441
chr11	59939307	rs610932	T/G	MS4A6A	Hollingworth P et al Nat Genet. 2011 43:429-435
chr11	60034429	rs4938933	C/T	MS4A6A	Naj AC et al Nat Genet. 2011 43:436-441
chr7	37841534	rs2718058	A/G	NME8	Lambert JC et al Nat Genet. 2013 45:1452-1458
chr11	85867875	rs10792832	A/G	PICALM	Harold D et al Nat Genet. 2009 41:1088-1093
chr11	85868640	rs3851179	T/C	PICALM	Harold D et al Nat Genet. 2009 41:1088-1093
chr8	27195121	rs28834970	T/C	PTK2B	Lambert JC et al Nat Genet. 2013 45:1452-1458
chr14	92926952	rs10498633	G/T	SLC24A4-RIN3	Lambert JC et al Nat Genet. 2013 45:1452-1458
chr11	121435587	rs11218343	T/C	SORL1	Lambert JC et al Nat Genet. 2013 45:1452-1458
chr6	41154650	rs9381040	C/T	TREML2	Lambert JC et al Nat Genet. 2013 45:1452-1458
chr15	64725490	rs74615166	T/C	TRIP4	Lambert JC et al Nat Genet. 2013 45:1452-1458
chr7	100004446	rs1476679	C/T	ZCWPW1	Lambert JC et al Nat Genet. 2013 45:1452-1458
