## Additional File 2 for "Japonica Array NEO with increased genome-wide coverage and abundant disease risk SNPs"

### Sheet: Sheet1
Table S2 Classification of MAF of markers on JPA NEO by referring to 3.5KJPNv2
	MAF<1%	1≦MAF<5%	5%≦MAF	Not appricable	Total
number	3472	145983	515803	390	665648
%	0.52	21.93	77.49	0.06	100
