## Additional File 4 for "Japonica Array NEO with increased genome-wide coverage and abundant disease risk SNPs"

### Sheet: Sheet1
Table S4 Call rate per sample according to small-scale genotyping of Japanese individuals
	Min	1st quartile	Median	Mean	3rd quartile	Max
(n= 286)
JPAv2	0.98249	0.995051	0.996309	0.995721	0.997114	0.998676
JPA NEO	0.990768	0.998208	0.998591	0.998373	0.998869	0.999288
(n= 191)
JPAv2	0.9962	0.9982	0.9987	0.9985	0.999	0.9994
ASA	0.9859	0.9907	0.9918	0.9941	0.9979	0.9989
